# Herb-paths, a network and statistical model to explore health-beneficial effects of herbs and herbal constituents

**DOI:** 10.1101/2022.10.14.512228

**Authors:** Monique van der Voet, Zhiyi Xu, Lotte van Rijnberk, Huihui Wu, Wen Liang, Pengyue Sun, Mei Wang, Marjolein Wildwater, Eefje S. Poppelaars

**Author notes:** These authors contributed equally (Monique van der Voet, Zhiyi Xu).

## Abstract

Predictions on bioactivities of herbs and herbal compounds could greatly aid drug development, but require integration of available information on herb and compound effects from various databases. We present Herb-paths, an integrated network connecting information on health-beneficial effects of herbs and herbal constituents. The statistical models included in Herb-paths allow for the calculation of the association strength of herbal (constituents) with health-beneficial effects, for both known and novel effects, and give insight into the major bioactive compounds and molecular mechanisms driving the effects.

Herb-paths’ predictions were tested and validated using a case-study of *Panax notoginseng* and its derived medicinal extract of Panaxatriol saponins (PTS), used in traditional Chinese medicine to treat stroke and other cardiovascular and cerebrovascular thromboembolic (CCT) disorders.

Results showed that Herb-paths predicted known and novel associations between PTS/*Notoginseng* and CCT phenotypes and diseases, including stroke. Predicted novel associations, such as MoyaMoya disease, are promising putative leads for treatment with PTS/*Notoginseng*, to be tested in further studies.
