## Supplementary material for "Herb-paths, a network and statistical model to explore health-beneficial effects of herbs and herbal constituents": SMILES

### Sheet: SMILES
Compound	Isomeric SMILE	Canonical SMILE	Compound name	PubChem CID	CAS number
1	CC(=CCC[C@@](C)([C@H]1CC[C@@]2([C@@H]1[C@@H](C[C@H]3[C@]2(C[C@@H]([C@@H]4[C@@]3(CC[C@@H](C4(C)C)O)C)O[C@H]5[C@@H]([C@H]([C@@H]([C@H](O5)CO)O)O)O)C)O)C)O[C@H]6[C@@H]([C@H]([C@@H]([C@H](O6)CO)O)O)O)C	CC(=CCCC(C)(C1CCC2(C1C(CC3C2(CC(C4C3(CCC(C4(C)C)O)C)OC5C(C(C(C(O5)CO)O)O)O)C)O)C)OC6C(C(C(C(O6)CO)O)O)O)C	Ginsenoside Rg1	441923	22427-39-0
2	CC(=CCC[C@@](C)([C@H]1CC[C@@]2([C@@H]1[C@@H](C[C@H]3[C@]2(C[C@@H]([C@@H]4[C@@]3(CC[C@@H](C4(C)C)O)C)O[C@H]5[C@@H]([C@H]([C@@H]([C@H](O5)CO)O)O)O[C@H]6[C@@H]([C@H]([C@@H](CO6)O)O)O)C)O)C)O[C@H]7[C@@H]([C@H]([C@@H]([C@H](O7)CO)O)O)O)C	CC(=CCCC(C)(C1CCC2(C1C(CC3C2(CC(C4C3(CCC(C4(C)C)O)C)OC5C(C(C(C(O5)CO)O)O)OC6C(C(C(CO6)O)O)O)C)O)C)OC7C(C(C(C(O7)CO)O)O)O)C	Notoginsenoside R1	441934	80418-24-2
3	C[C@H]1[C@@H]([C@H]([C@H]([C@@H](O1)O[C@@H]2[C@H]([C@@H]([C@H](O[C@H]2O[C@H]3C[C@@]4([C@H](C[C@H]([C@H]5[C@]4(CC[C@@H]5[C@](C)(CCC=C(C)C)O[C@H]6[C@@H]([C@H]([C@@H]([C@H](O6)CO)O)O)O)C)O)[C@@]7([C@@H]3C([C@H](CC7)O)(C)C)C)C)CO)O)O)O)O)O	CC1C(C(C(C(O1)OC2C(C(C(OC2OC3CC4(C(CC(C5C4(CCC5C(C)(CCC=C(C)C)OC6C(C(C(C(O6)CO)O)O)O)C)O)C7(C3C(C(CC7)O)(C)C)C)C)CO)O)O)O)O)O	Ginsenoside Re	441921	52286-59-6
4	CC(=CCC[C@@](C)([C@H]1CC[C@@]2([C@@H]1[C@@H](C[C@H]3[C@]2(CC[C@@H]4[C@@]3(CC[C@@H](C4(C)C)O[C@H]5[C@@H]([C@H]([C@@H]([C@H](O5)CO)O)O)O[C@H]6[C@@H]([C@H]([C@@H]([C@H](O6)CO)O)O)O)C)C)O)C)O[C@H]7[C@@H]([C@H]([C@@H]([C@H](O7)CO[C@H]8[C@@H]([C@H]([C@@H]([C@H](O8)CO)O)O)O)O)O)O)C	CC(=CCCC(C)(C1CCC2(C1C(CC3C2(CCC4C3(CCC(C4(C)C)OC5C(C(C(C(O5)CO)O)O)OC6C(C(C(C(O6)CO)O)O)O)C)C)O)C)OC7C(C(C(C(O7)COC8C(C(C(C(O8)CO)O)O)O)O)O)O)C	Ginsenoside Rb1	9898279	41753-43-9
5	CC(=CCC[C@@](C)([C@H]1CC[C@@]2([C@@H]1[C@@H](C[C@H]3[C@]2(C[C@@H]([C@@H]4[C@@]3(CC[C@@H](C4(C)C)O)C)O[C@H]5[C@@H]([C@H]([C@@H]([C@H](O5)CO)O)O)O[C@H]6[C@@H]([C@H]([C@@H](CO6)O)O)O)C)O)C)O)C	CC(=CCCC(C)(C1CCC2(C1C(CC3C2(CC(C4C3(CCC(C4(C)C)O)C)OC5C(C(C(C(O5)CO)O)O)OC6C(C(C(CO6)O)O)O)C)O)C)O)C	Notoginsenoside R2	21599925	80418-25-3
6	CC(=CCC[C@](C)([C@H]1CC[C@@]2([C@@H]1[C@@H](C[C@H]3[C@]2(C[C@@H]([C@@H]4[C@@]3(CC[C@@H](C4(C)C)O)C)O[C@H]5[C@@H]([C@H]([C@@H]([C@H](O5)CO)O)O)O[C@H]6[C@@H]([C@H]([C@@H](CO6)O)O)O)C)O)C)O)C	CC(=CCCC(C)(C1CCC2(C1C(CC3C2(CC(C4C3(CCC(C4(C)C)O)C)OC5C(C(C(C(O5)CO)O)O)OC6C(C(C(CO6)O)O)O)C)O)C)O)C	R-Notoginsenoside R2	16757287	948046-15-9
7	CC(=CCC[C@@](C)([C@H]1CC[C@@]2([C@@H]1[C@@H](C[C@H]3[C@]2(C[C@@H]([C@@H]4[C@@]3(CC[C@@H](C4(C)C)O)C)O[C@H]5[C@@H]([C@H]([C@@H]([C@H](O5)CO)O)O)O)C)O)C)O)C	CC(=CCCC(C)(C1CCC2(C1C(CC3C2(CC(C4C3(CCC(C4(C)C)O)C)OC5C(C(C(C(O5)CO)O)O)O)C)O)C)O)C	Ginsenoside Rh1	12855920	63223-86-9
8	CC(=CCC[C@](C)([C@H]1CC[C@@]2([C@@H]1[C@@H](C[C@H]3[C@]2(C[C@@H]([C@@H]4[C@@]3(CC[C@@H](C4(C)C)O)C)O[C@H]5[C@@H]([C@H]([C@@H]([C@H](O5)CO)O)O)O)C)O)C)O)C	CC(=CCCC(C)(C1CCC2(C1C(CC3C2(CC(C4C3(CCC(C4(C)C)O)C)OC5C(C(C(C(O5)CO)O)O)O)C)O)C)O)C	R-Ginsenoside Rh1	21599923	80952-71-2
9	CC(=CCC[C@@](C)([C@H]1CC[C@@]2([C@@H]1[C@@H](C[C@H]3[C@]2(CC[C@@H]4[C@@]3(CC[C@@H](C4(C)C)O[C@H]5[C@@H]([C@H]([C@@H]([C@H](O5)CO)O)O)O)C)C)O)C)O[C@H]6[C@@H]([C@H]([C@@H]([C@H](O6)CO)O)O)O)C	CC(=CCCC(C)(C1CCC2(C1C(CC3C2(CCC4C3(CCC(C4(C)C)OC5C(C(C(C(O5)CO)O)O)O)C)C)O)C)OC6C(C(C(C(O6)CO)O)O)O)C	Ginsenoside F2	9918692	62025-49-4
10	CC(=CCCC(=C)[C@H]1CC[C@@]2([C@@H]1[C@@H](C[C@H]3[C@]2(C[C@@H]([C@@H]4[C@@]3(CC[C@@H](C4(C)C)O)C)O[C@H]5[C@@H]([C@H]([C@@H]([C@H](O5)CO)O)O)O)C)O)C)C	CC(=CCCC(=C)C1CCC2(C1C(CC3C2(CC(C4C3(CCC(C4(C)C)O)C)OC5C(C(C(C(O5)CO)O)O)O)C)O)C)C	Ginsenoside Rk3	75412555	364779-15-7
11	CC(=CC/C=C(\C)/[C@H]1CC[C@@]2([C@@H]1[C@@H](C[C@H]3[C@]2(C[C@@H]([C@@H]4[C@@]3(CC[C@@H](C4(C)C)O)C)O[C@H]5[C@@H]([C@H]([C@@H]([C@H](O5)CO)O)O)O)C)O)C)C	CC(=CCC=C(C)C1CCC2(C1C(CC3C2(CC(C4C3(CCC(C4(C)C)O)C)OC5C(C(C(C(O5)CO)O)O)O)C)O)C)C	Ginsenoside Rh4	21599928	174721-08-5
12	C1=CC=C2C(=C1)C(=CN2)C[C@@H](C(=O)O)N	C1=CC=C2C(=C1)C(=CN2)CC(C(=O)O)N	L-tryptophan	6305	73-22-3
13			3- Methylphenyl 6- O- β- D- xylopyranosyl- β- D- glucopyranoside		2131787-98-7
14		CC1(C(CCC2(C1C(CC3(C2CC(C4C3(CCC4C(C)(CCC(C(C)(C)O)O)OC5C(C(C(C(O5)CO)O)O)O)C)O)C)OC6C(C(C(C(O6)CO)O)O)O)C)O)C	Notoginsenoside J	85212136	193977-11-6
15			(3β, 6β, 12β) - 20- (β- D- Glucopyranosyloxy) - 3, 12, 24, 25- tetrahydroxydammaran - 6- yl 6- O- β- D- xylopyranosyl- β- D- glucopyranoside		1133882-74-2
16			Vinaginsenoside R22		226713-28-6
17			(3β, 6α, 12β) - 3, 12, 24, 25- Tetrahydroxy- 20- (β- D- glucopyranosyloxy) dammaran- 6- yl O- pentosyl- β- D- glucopyranoside		1394905-99-7
18			Isoconiferoside		1347015-00-2
19			(3β, 6β, 12β) - 20- (β- D- Glucopyranosyloxy) - 3, 12, 24, 25- tetrahydroxydammaran - 6- yl 6- O- (6- deoxy- α- L- mannopyranosyl) - β- D- glucopyranoside		1133882-75-3
20	C1=CC(=C(C=C1C2=C(C(=O)C3=C(C=C(C=C3O2)O)O)O[C@H]4[C@@H]([C@H]([C@@H]([C@H](O4)CO)O)O)O[C@H]5[C@@H]([C@H]([C@@H]([C@H](O5)CO)O)O)O)O)O	C1=CC(=C(C=C1C2=C(C(=O)C3=C(C=C(C=C3O2)O)O)OC4C(C(C(C(O4)CO)O)O)OC5C(C(C(C(O5)CO)O)O)O)O)O	Baimaside	5282166	18609-17-1
21	C[C@]12CC[C@@H](C([C@@H]1CC[C@@]3([C@@H]2C[C@H]([C@H]4[C@]3(CC[C@@H]4[C@](C)(C/C=C/C(C)(C)OO)O)C)O)C)(C)C)O[C@H]5[C@@H]([C@H]([C@@H]([C@H](O5)CO)O)O)O[C@H]6[C@@H]([C@H]([C@@H]([C@H](O6)CO)O)O)O	CC1(C2CCC3(C(C2(CCC1OC4C(C(C(C(O4)CO)O)O)OC5C(C(C(C(O5)CO)O)O)O)C)CC(C6C3(CCC6C(C)(CC=CC(C)(C)OO)O)C)O)C)C	Floralginsenoside C	16655212	942586-98-3
22	C[C@]12CC[C@@H](C([C@@H]1[C@H](C[C@@]3([C@@H]2C[C@H]([C@H]4[C@]3(CC[C@@H]4[C@](C)(C/C=C\C(C)(C)O)O[C@H]5[C@@H]([C@H]([C@@H]([C@H](O5)CO)O)O)O)C)O)C)O[C@H]6[C@@H]([C@H]([C@@H]([C@H](O6)CO)O)O)O[C@H]7[C@@H]([C@H]([C@@H](CO7)O)O)O)(C)C)O	CC1(C(CCC2(C1C(CC3(C2CC(C4C3(CCC4C(C)(CC=CC(C)(C)O)OC5C(C(C(C(O5)CO)O)O)O)C)O)C)OC6C(C(C(C(O6)CO)O)O)OC7C(C(C(CO7)O)O)O)C)O)C	Notoginsenoside H	101704412	193976-69-1
23	C[C@]12CC[C@@H](C([C@@H]1CC[C@@]3([C@@H]2C[C@H]([C@H]4[C@]3(CC[C@@H]4[C@](C)(/C=C/[C@@H](C(C)(C)O)O)O)C)O)C)(C)C)O[C@H]5[C@@H]([C@H]([C@@H]([C@H](O5)CO)O)O)O[C@H]6[C@@H]([C@H]([C@@H]([C@H](O6)CO)O)O)O	CC1(C2CCC3(C(C2(CCC1OC4C(C(C(C(O4)CO)O)O)OC5C(C(C(C(O5)CO)O)O)O)C)CC(C6C3(CCC6C(C)(C=CC(C(C)(C)O)O)O)C)O)C)C	Notoginsenoside SP1	122182118	1801723-21-6
24			Notoginsenoside SP2		1801723-22-7
25	C1[C@H]([C@@H]([C@H]([C@@H](O1)O[C@@H]2[C@H]([C@@H]([C@H](O[C@H]2OC3=C(OC4=CC(=CC(=C4C3=O)O)O)C5=CC(=C(C=C5)O)O)CO)O)O)O)O)O	C1C(C(C(C(O1)OC2C(C(C(OC2OC3=C(OC4=CC(=CC(=C4C3=O)O)O)C5=CC(=C(C=C5)O)O)CO)O)O)O)O)O	Quercetin 3-O-sambubioside	5487635	83048-35-5
26	C1=CC(=CC=C1C2=C(C(=O)C3=C(C=C(C=C3O2)O[C@H]4[C@@H]([C@H]([C@@H]([C@H](O4)CO)O)O)O)O)O[C@H]5[C@@H]([C@H]([C@@H]([C@H](O5)CO)O)O)O)O	C1=CC(=CC=C1C2=C(C(=O)C3=C(C=C(C=C3O2)OC4C(C(C(C(O4)CO)O)O)O)O)OC5C(C(C(C(O5)CO)O)O)O)O	Kaempferol 3,7-diglucoside	6325460	25615-14-9
27	CC(=O)OC[C@@H]1[C@H]([C@@H]([C@H]([C@@H](O1)O[C@@H]2[C@H]([C@@H]([C@H](O[C@H]2O[C@H]3CC[C@]4([C@H](C3(C)C)CC[C@@]5([C@@H]4C[C@H]([C@H]6[C@]5(CC[C@@H]6[C@](C)(C/C=C/C(C)(C)OO)O[C@H]7[C@@H]([C@H]([C@@H]([C@H](O7)CO)O)O)O)C)O)C)C)CO)O)O)O)O)O	CC(=O)OCC1C(C(C(C(O1)OC2C(C(C(OC2OC3CCC4(C(C3(C)C)CCC5(C4CC(C6C5(CCC6C(C)(CC=CC(C)(C)OO)OC7C(C(C(C(O7)CO)O)O)O)C)O)C)C)CO)O)O)O)O)O	Floralginsenoside B	101423532	942586-97-2
28	C1=CC(=C(C=C1C2=C(C(=O)C3=C(C=C(C=C3O2)O)O)O[C@H]4[C@@H]([C@H]([C@H]([C@H](O4)CO)O)O)O)O)O	C1=CC(=C(C=C1C2=C(C(=O)C3=C(C=C(C=C3O2)O)O)OC4C(C(C(C(O4)CO)O)O)O)O)O	Hyperoside	5281643	482-36-0
29	CC(=C)C(=O)CC[C@@](C)([C@H]1CC[C@@]2([C@@H]1[C@@H](C[C@H]3[C@]2(C[C@@H]([C@@H]4[C@@]3(CC[C@@H](C4(C)C)O)C)O[C@H]5[C@@H]([C@H]([C@@H]([C@H](O5)CO)O)O)O)C)O)C)O[C@H]6[C@@H]([C@H]([C@@H]([C@H](O6)CO)O)O)O	CC(=C)C(=O)CCC(C)(C1CCC2(C1C(CC3C2(CC(C4C3(CCC(C4(C)C)O)C)OC5C(C(C(C(O5)CO)O)O)O)C)O)C)OC6C(C(C(C(O6)CO)O)O)O	Vina- ginsenoside R25	10629247	340270-89-5
30	C1[C@H]([C@@H]([C@H]([C@@H](O1)O[C@@H]2[C@H]([C@@H]([C@H](O[C@H]2OC3=C(OC4=CC(=CC(=C4C3=O)O)O)C5=CC=C(C=C5)O)CO)O)O)O)O)O	C1C(C(C(C(O1)OC2C(C(C(OC2OC3=C(OC4=CC(=CC(=C4C3=O)O)O)C5=CC=C(C=C5)O)CO)O)O)O)O)O	Kaempferol 3-O-sambubioside	44566720	27661-51-4
31	C1=CC(=C(C=C1C2=C(C(=O)C3=C(C=C(C=C3O2)O)O)O[C@H]4[C@@H]([C@H]([C@@H]([C@H](O4)CO)O)O)O)O)O	C1=CC(=C(C=C1C2=C(C(=O)C3=C(C=C(C=C3O2)O)O)OC4C(C(C(C(O4)CO)O)O)O)O)O	Isoquercetin	5280804	482-35-9
32			(3β, 6β, 12β) - 6, 20- Bis(β- D- glucopyranosyloxy) - 3, 12- dihydroxydammar- 25- en- 24- one		1135445-37-2
33	C[C@H]1[C@@H]([C@H]([C@H]([C@@H](O1)OC[C@@H]2[C@H]([C@@H]([C@H]([C@@H](O2)OC3=C(C=C(C=C3)CC=C)OC)O)O)O)O)O)O	CC1C(C(C(C(O1)OCC2C(C(C(C(O2)OC3=C(C=C(C=C3)CC=C)OC)O)O)O)O)O)O	Eugenol rutinoside	15101911	138772-01-7
34	C[C@]12CC[C@@H](C([C@@H]1CC[C@@]3([C@@H]2C[C@H]([C@H]4[C@]3(CC[C@@H]4[C@](C)(C/C=C/C(C)(C)O)O[C@H]5[C@@H]([C@H]([C@@H]([C@H](O5)CO[C@H]6[C@@H]([C@H]([C@@H](CO6)O)O)O)O)O)O)C)O)C)(C)C)O[C@H]7[C@@H]([C@H]([C@@H]([C@H](O7)CO)O)O)O[C@H]8[C@@H]([C@H]([C@@H]([C@H](O8)CO)O)O)O	CC1(C2CCC3(C(C2(CCC1OC4C(C(C(C(O4)CO)O)O)OC5C(C(C(C(O5)CO)O)O)O)C)CC(C6C3(CCC6C(C)(CC=CC(C)(C)O)OC7C(C(C(C(O7)COC8C(C(C(CO8)O)O)O)O)O)O)C)O)C)C	Gypenoside LXIX	101201458	109150-50-7
35	CC(=CCC[C@@](C)([C@H]1CC[C@@]2([C@@H]1[C@@H](C[C@H]3[C@]2(CC[C@@H]4[C@@]3(C[C@H](C(C4(C)C)O[C@H]5[C@@H]([C@H]([C@@H]([C@H](O5)CO)O)O)O[C@H]6[C@@H]([C@H]([C@@H]([C@H](O6)CO)O)O)O)O)C)C)O)C)O[C@H]7[C@@H]([C@H]([C@@H]([C@H](O7)CO[C@H]8[C@@H]([C@H]([C@@H](CO8)O)O)O)O)O)O)C	CC(=CCCC(C)(C1CCC2(C1C(CC3C2(CCC4C3(CC(C(C4(C)C)OC5C(C(C(C(O5)CO)O)O)OC6C(C(C(C(O6)CO)O)O)O)O)C)C)O)C)OC7C(C(C(C(O7)COC8C(C(C(CO8)O)O)O)O)O)O)C	Gypenoside LVI	122365758	105214-48-0
36	CC(=CCC[C@@](C)([C@H]1CC[C@@]2([C@@H]1[C@@H](C[C@H]3[C@]2(C[C@@H]([C@@H]4[C@@]3(CC[C@@H](C4(C)C)O)C)O[C@H]5[C@@H]([C@H]([C@@H]([C@H](O5)CO)O[C@@H]6[C@@H]([C@H]([C@@H]([C@H](O6)CO)O)O)O)O)O)C)O)C)O[C@H]7[C@@H]([C@H]([C@@H]([C@H](O7)CO)O)O)O)C	CC(=CCCC(C)(C1CCC2(C1C(CC3C2(CC(C4C3(CCC(C4(C)C)O)C)OC5C(C(C(C(O5)CO)OC6C(C(C(C(O6)CO)O)O)O)O)O)C)O)C)OC7C(C(C(C(O7)CO)O)O)O)C	Notoginsenoside N	101717750	350586-56-0
37	C[C@]12CC[C@@H](C([C@@H]1CC[C@@]3([C@@H]2C[C@H]([C@H]4[C@]3(CC[C@@H]4[C@](C)(C/C=C/C(C)(C)O)O[C@H]5[C@@H]([C@H]([C@@H]([C@H](O5)CO[C@H]6[C@@H]([C@H]([C@@H](O6)CO)O)O)O)O)O)C)O)C)(C)C)O[C@H]7[C@@H]([C@H]([C@@H]([C@H](O7)CO)O)O)O[C@H]8[C@@H]([C@H]([C@@H]([C@H](O8)CO)O)O)O	CC1(C2CCC3(C(C2(CCC1OC4C(C(C(C(O4)CO)O)O)OC5C(C(C(C(O5)CO)O)O)O)C)CC(C6C3(CCC6C(C)(CC=CC(C)(C)O)OC7C(C(C(C(O7)COC8C(C(C(O8)CO)O)O)O)O)O)C)O)C)C	Floranotoginsenoside A	163183858	1179351-11-1
38		CC1(C2CCC3(C(C2(CCC1OC4C(C(C(C(O4)CO)O)O)OC5C(C(C(C(O5)CO)O)O)O)C)CC(C6C3(CCC6C(C)(CC=CC(C)(C)O)OC7C(C(C(C(O7)CO)O)O)O)C)O)C)C	Vinaginsenoside R8	85131757	156042-22-7
39			Gypenoside XLIII		94705-68-7
40		CC(=CCCC(C)(C1CCC2(C1C(CC3C2(CC(C4C3(CCC(C4(C)C)O)C)OC5C(C(C(C(O5)COC6C(C(C(C(O6)CO)O)O)O)O)O)O)C)O)C)OC7C(C(C(C(O7)CO)O)O)O)C	Notoginsenoside M	85316219	394246-74-3
41	CC(=CCC[C@@](C)([C@H]1CC[C@@]2([C@@H]1[C@@H](C[C@H]3[C@]2(C[C@@H]([C@@H]4[C@@]3(CC[C@@H](C4(C)C)O)C)O[C@H]5[C@@H]([C@H]([C@@H]([C@H](O5)CO)O)O)O)C)O)C)O[C@H]6[C@@H]([C@H]([C@@H]([C@H](O6)CO[C@H]7[C@@H]([C@H]([C@@H]([C@H](O7)CO)O)O)O)O)O)O)C	CC(=CCCC(C)(C1CCC2(C1C(CC3C2(CC(C4C3(CCC(C4(C)C)O)C)OC5C(C(C(C(O5)CO)O)O)O)C)O)C)OC6C(C(C(C(O6)COC7C(C(C(C(O7)CO)O)O)O)O)O)O)C	Notoginsenoside-R6	73351440	87741-78-4
42			Ginsenoside Re4		1255210-79-7
43	CC1C[C@@H](C2[C@]1(C3C[C@H](C4[C@@](C3C[C@@H]2O)(CCC(C4(C)C)O)C)O[C@H]5[C@@H]([C@H]([C@@H]([C@H](O5)CO)O)O)O[C@H]6[C@@H]([C@H]([C@@H]([C@H](O6)CO)O)O)O)C)[C@](C)(CCC=C(C)C)O[C@H]7[C@@H]([C@H]([C@@H]([C@H](O7)CO)O)O)O	CC1CC(C2C1(C3CC(C4C(C(CCC4(C3CC2O)C)O)(C)C)OC5C(C(C(C(O5)CO)O)O)OC6C(C(C(C(O6)CO)O)O)O)C)C(C)(CCC=C(C)C)OC7C(C(C(C(O7)CO)O)O)O	20-Glucoginsenoside Rf	3052077	68406-27-9
44			(3β, 6β, 12β) - 20- (β- D- Glucopyranosyloxy) - 3, 12, 25- trihydroxydammaran- 6- yl 2- O- β- D- glucopyranosyl- β- D- glucopyranoside		1133882-87-7
45			Quinquenoside L16		454686-08-9
46			Yesanchinoside D		163403-91-6
47	C[C@]12CC[C@@H](C([C@@H]1CC[C@@]3([C@@H]2C[C@H]([C@H]4[C@]3(CC[C@@H]4[C@](C)(C/C=C/C(C)(C)O)O[C@H]5[C@@H]([C@H]([C@@H]([C@H](O5)CO[C@H]6[C@@H]([C@H]([C@@H]([C@H](O6)CO)O)O)O)O)O)O)C)O)C)(C)C)O[C@H]7[C@@H]([C@H]([C@@H]([C@H](O7)CO)O)O)O[C@H]8[C@@H]([C@H]([C@@H]([C@H](O8)CO)O)O)O	CC1(C2CCC3(C(C2(CCC1OC4C(C(C(C(O4)CO)O)O)OC5C(C(C(C(O5)CO)O)O)O)C)CC(C6C3(CCC6C(C)(CC=CC(C)(C)O)OC7C(C(C(C(O7)COC8C(C(C(C(O8)CO)O)O)O)O)O)O)C)O)C)C	Notoginsenoside A	6451129	193895-21-5
48		CC1(C2CCC3(C(C2(CCC1OC4C(C(C(C(O4)CO)O)O)OC5C(C(C(C(O5)CO)O)O)O)C)CC(C6C3(CCC6C(C)(CCC(C(C)(C)O)O)OC7C(C(C(C(O7)CO)O)O)O)C)O)C)C	Vinaginsenoside R13	73092886	156398-72-0
49		CC(=CCCC(C)(C1CCC2(C1C(CC3C2(CC(C4C3(CCC(C4(C)C)O)C)OC5C(C(C(CO5)O)O)O)C)O)C)OC6C(C(C(C(O6)CO)O)O)O)C	Pseudoginsenoside RT3	73816107	98474-75-0
50		CC(=C)C(=O)CCC(C)(C1CCC2(C1C(CC3C2(CCC4C3(CCC(C4(C)C)OC5C(C(C(C(O5)CO)O)O)OC6C(C(C(C(O6)CO)O)O)O)C)C)O)C)OC7C(C(C(C(O7)CO)O)O)O	Ginsenoside III	131751552	223710-06-3
51			Yesanchinoside D isomer
52	CC(=CCC[C@@](C)([C@H]1CC[C@@]2([C@@H]1[C@@H](C[C@H]3[C@]2(C[C@@H]([C@@H]4[C@@]3(CC[C@@H](C4(C)C)O)C)O)C)O)C)O[C@H]5[C@@H]([C@H]([C@@H]([C@H](O5)CO[C@H]6[C@@H]([C@H]([C@@H](O6)CO)O)O)O)O)O)C	CC(=CCCC(C)(C1CCC2(C1C(CC3C2(CC(C4C3(CCC(C4(C)C)O)C)O)C)O)C)OC5C(C(C(C(O5)COC6C(C(C(O6)CO)O)O)O)O)O)C	Ginsenoside F5	46887590	189513-26-6
53			Notoginsenoside Fh7		2172820-99-2
54			Notoginsenoside Fh3		2172820-95-8
55	CC(=CCC[C@@](C)([C@H]1CC[C@@]2([C@@H]1[C@@H](C[C@H]3[C@]2(C[C@@H]([C@@H]4[C@@]3(CC[C@@H](C4(C)C)O)C)O)C)O)C)O[C@H]5[C@@H]([C@H]([C@@H]([C@H](O5)CO[C@H]6[C@@H]([C@H]([C@H](CO6)O)O)O)O)O)O)C	CC(=CCCC(C)(C1CCC2(C1C(CC3C2(CC(C4C3(CCC(C4(C)C)O)C)O)C)O)C)OC5C(C(C(C(O5)COC6C(C(C(CO6)O)O)O)O)O)O)C	Ginsenoside F3	46887678	62025-50-7
56	CC(=C)C(=O)CC[C@@](C)([C@H]1CC[C@@]2([C@@H]1[C@@H](C[C@H]3[C@]2(CCC4[C@@]3(CC[C@@H](C4(C)C)O[C@H]5[C@@H]([C@H]([C@@H]([C@H](O5)CO)O)O)O[C@H]6[C@@H]([C@H]([C@@H]([C@H](O6)CO)O)O)O)C)C)O)C)O[C@H]7[C@@H]([C@H]([C@@H]([C@H](O7)CO[C@H]8[C@@H]([C@H]([C@@H]([C@H](O8)CO)O)O)O)O)O)O	CC(=C)C(=O)CCC(C)(C1CCC2(C1C(CC3C2(CCC4C3(CCC(C4(C)C)OC5C(C(C(C(O5)CO)O)O)OC6C(C(C(C(O6)CO)O)O)O)C)C)O)C)OC7C(C(C(C(O7)COC8C(C(C(C(O8)CO)O)O)O)O)O)O	Notoginsenoside B	10558182	193895-26-0
57			(6β, 12β) - 6, 20- Bis(β- D- glucopyranosyloxy) - 12- hydroxydammar- 24- en- 3- one		1614215-08-5
58	CC(=CCC[C@@](C)([C@H]1CC[C@@]2([C@@H]1[C@@H](C[C@H]3[C@]2(C[C@@H]([C@@H]4[C@@]3(CC[C@@H](C4(C)C)O[C@H]5[C@@H]([C@H]([C@@H]([C@H](O5)CO)O)O)O[C@H]6[C@@H]([C@H]([C@@H]([C@H](O6)CO)O)O)O)C)O)C)O)C)O[C@H]7[C@@H]([C@H]([C@@H]([C@H](O7)CO)O)O)O)C	CC(=CCCC(C)(C1CCC2(C1C(CC3C2(CC(C4C3(CCC(C4(C)C)OC5C(C(C(C(O5)CO)O)O)OC6C(C(C(C(O6)CO)O)O)O)C)O)C)O)C)OC7C(C(C(C(O7)CO)O)O)O)C	Vina-ginsenoside R4	15940177	156009-80-2
59	CC(=CCC[C@@](C)([C@H]1CC[C@@]2([C@@H]1[C@@H](C[C@H]3[C@]2(C[C@@H]([C@@H]4[C@@]3(CC[C@@H](C4(C)C)O)C)O[C@H]5[C@@H]([C@H]([C@@H]([C@H](O5)CO)O)O)O[C@H]6[C@@H]([C@H]([C@@H]([C@H](O6)CO)O)O)O)C)O)C)O)C	CC(=CCCC(C)(C1CCC2(C1C(CC3C2(CC(C4C3(CCC(C4(C)C)O)C)OC5C(C(C(C(O5)CO)O)O)OC6C(C(C(C(O6)CO)O)O)O)C)O)C)O)C	Ginsenoside Rf	441922	52286-58-5
60		CC(=CCCC(C)(C1CCC2(C1C(CC3C2(CCC4C3(CCC(C4(C)C)OC5C(C(C(C(O5)CO)O)O)OC6C(C(C(C(O6)CO)O)O)OC7C(C(C(CO7)O)O)O)C)C)O)C)OC8C(C(C(C(O8)COC9C(C(C(C(O9)COC1C(C(C(CO1)O)O)O)O)O)O)O)O)O)C	Notoginsenoside D	85176170	193895-50-0
61	CC(=CCC[C@@](C)([C@H]1CC[C@@]2([C@@H]1[C@@H](C[C@H]3[C@]2(CC[C@@H]4[C@@]3(C[C@H]([C@@H](C4(C)C)O[C@H]5[C@@H]([C@H]([C@@H]([C@H](O5)CO)O)O)O[C@H]6[C@@H]([C@H]([C@@H]([C@H](O6)CO)O)O)O)O)C)C)O)C)O)C	CC(=CCCC(C)(C1CCC2(C1C(CC3C2(CCC4C3(CC(C(C4(C)C)OC5C(C(C(C(O5)CO)O)O)OC6C(C(C(C(O6)CO)O)O)O)O)C)C)O)C)O)C	Gypenoside L	76335475	94987-09-4
62		CC(=CCCC(C)(C1CCC2(C1C(CC3C2(CCC4C3(CCC(C4(C)C)OC5C(C(C(C(O5)COC6C(C(C(CO6)O)O)O)O)O)OC7C(C(C(C(O7)CO)O)O)O)C)C)O)C)OC8C(C(C(C(O8)COC9C(C(C(C(O9)CO)O)O)O)O)O)O)C	Chikusetsusaponin VI	131750987	137348-15-3
63		CC(=CCCC(C)(C1CCC2(C1C(CC3C2(CCC4C3(CCC(C4(C)C)OC5C(C(C(C(O5)CO)O)O)OC6C(C(C(C(O6)CO)O)O)OC7C(C(C(CO7)O)O)O)C)C)O)C)OC8C(C(C(C(O8)COC9C(C(C(C(O9)CO)O)O)O)O)O)O)C	Notoginsenoside Fa	75054973	88100-04-3
64			20(S)-Ginsenoside Rg2		80952-72-3
65	C[C@H]1[C@@H]([C@H]([C@H]([C@@H](O1)O[C@@H]2[C@H]([C@@H]([C@H](O[C@H]2O[C@H]3C[C@@]4([C@H](C[C@H]([C@H]5[C@]4(CC[C@@H]5[C@@](C)(CCC=C(C)C)O)C)O)[C@@]6([C@@H]3C([C@H](CC6)O)(C)C)C)C)CO)O)O)O)O)O	CC1C(C(C(C(O1)OC2C(C(C(OC2OC3CC4(C(CC(C5C4(CCC5C(C)(CCC=C(C)C)O)C)O)C6(C3C(C(CC6)O)(C)C)C)C)CO)O)O)O)O)O	20(R)-Ginsenoside Rg2	75412551	80952-72-3
66	CC(=CCC[C@@](C)([C@H]1CC[C@@]2([C@@H]1[C@@H](C[C@H]3[C@]2(CC[C@@H]4[C@@]3(CC[C@@H](C4(C)C)O[C@H]5[C@@H]([C@H]([C@@H]([C@H](O5)CO)O)O)O[C@@H]6[C@@H]([C@H]([C@@H]([C@H](O6)COC(=O)CC(=O)O)O)O)O)C)C)O)C)O[C@H]7[C@@H]([C@H]([C@@H]([C@H](O7)CO[C@H]8[C@@H]([C@H]([C@@H]([C@H](O8)CO)O)O)O)O)O)O)C	CC(=CCCC(C)(C1CCC2(C1C(CC3C2(CCC4C3(CCC(C4(C)C)OC5C(C(C(C(O5)CO)O)O)OC6C(C(C(C(O6)COC(=O)CC(=O)O)O)O)O)C)C)O)C)OC7C(C(C(C(O7)COC8C(C(C(C(O8)CO)O)O)O)O)O)O)C	Malonyl-ginsenoside Rb1	118987129	88140-34-5
67	CC(=CCC[C@@](C)([C@H]1CC[C@@]2([C@@H]1[C@@H](C[C@H]3[C@]2(CC[C@@H]4[C@@]3(CC[C@@H](C4(C)C)O[C@H]5[C@@H]([C@H]([C@@H]([C@H](O5)CO)O)O)O[C@H]6[C@@H]([C@H]([C@@H]([C@H](O6)COC(=O)C)O)O)O)C)C)O)C)O[C@H]7[C@@H]([C@H]([C@@H]([C@H](O7)CO[C@H]8[C@@H]([C@H]([C@@H]([C@H](O8)CO)O)O)O)O)O)O)C	CC(=CCCC(C)(C1CCC2(C1C(CC3C2(CCC4C3(CCC(C4(C)C)OC5C(C(C(C(O5)CO)O)O)OC6C(C(C(C(O6)COC(=O)C)O)O)O)C)C)O)C)OC7C(C(C(C(O7)COC8C(C(C(C(O8)CO)O)O)O)O)O)O)C	Quinquenoside R1	101679657	85013-02-1
68	CC(=CCC[C@@](C)([C@H]1CC[C@@]2([C@@H]1[C@@H](C[C@H]3[C@]2(C[C@@H]([C@@H]4[C@@]3(CC[C@@H](C4(C)C)O)C)O)C)O)C)O[C@H]5[C@@H]([C@H]([C@@H]([C@H](O5)CO)O)O)O)C	CC(=CCCC(C)(C1CCC2(C1C(CC3C2(CC(C4C3(CCC(C4(C)C)O)C)O)C)O)C)OC5C(C(C(C(O5)CO)O)O)O)C	Ginsenoside F1	9809542	53963-43-2
69	C[C@]12CC[C@@H](C([C@@H]1CC[C@@]3([C@@H]2CC=C4[C@]3(CC[C@@]5([C@H]4CC(CC5)(C)C)C(=O)O[C@H]6[C@@H]([C@H]([C@@H]([C@H](O6)CO)O)O)O)C)C)(C)C)O[C@H]7[C@@H]([C@H]([C@@H]([C@H](O7)C(=O)O)O[C@H]8[C@@H]([C@H]([C@@H](O8)CO)O)O)O)O	CC1(CCC2(CCC3(C(=CCC4C3(CCC5C4(CCC(C5(C)C)OC6C(C(C(C(O6)C(=O)O)OC7C(C(C(O7)CO)O)O)O)O)C)C)C2C1)C)C(=O)OC8C(C(C(C(O8)CO)O)O)O)C	Chikusetsusaponin IV	10079497	7518-22-1
70			20S- Sanchirhinoside A2		1702363-34-5
71	CC(=CCC[C@@](C)([C@H]1CC[C@@]2([C@@H]1[C@@H](C[C@H]3[C@]2(CC[C@@H]4[C@@]3(CC[C@@H](C4(C)C)O[C@H]5[C@@H]([C@H]([C@@H]([C@H](O5)CO)O)O)O[C@H]6[C@@H]([C@H]([C@@H]([C@H](O6)CO)O)O)O)C)C)O)C)O[C@H]7[C@@H]([C@H]([C@@H]([C@H](O7)CO)O)O)O)C	CC(=CCCC(C)(C1CCC2(C1C(CC3C2(CCC4C3(CCC(C4(C)C)OC5C(C(C(C(O5)CO)O)O)OC6C(C(C(C(O6)CO)O)O)O)C)C)O)C)OC7C(C(C(C(O7)CO)O)O)O)C	Ginsenoside Rd	11679800	52705-93-8
72			6- acetate(3β, 6α, 12β) - 3, 12, 20- Trihydroxydammar- 24- en- 6- yl β- D- glucopyranoside		784213-07-6
73			(3β, 6β, 12β) - 6- (Acetyloxy) - 3, 12- dihydroxydammar- 24- en- 20- yl β- D- glucopyranoside		1133882-72-0
74			(3β, 12β) - 12- Hydroxy- 6- (D- xylopyranosyloxy) dammara- 20, 24(or 20(22) , 24) - dien- 3- yl β- D- glucopyranoside		1375079-47-2
75	C[C@H]1[C@@H]([C@H]([C@H]([C@@H](O1)O[C@@H]2[C@H]([C@@H]([C@H](O[C@H]2O[C@H]3C[C@@]4([C@H](C[C@H]([C@H]5[C@]4(CC[C@@H]5/C(=C\CC=C(C)C)/C)C)O)[C@@]6([C@@H]3C([C@H](CC6)O)(C)C)C)C)CO)O)O)O)O)O	CC1C(C(C(C(O1)OC2C(C(C(OC2OC3CC4(C(CC(C5C4(CCC5C(=CCC=C(C)C)C)C)O)C6(C3C(C(CC6)O)(C)C)C)C)CO)O)O)O)O)O	Ginsenoside Rg4	102004835	126223-28-7
76			(3β, 12β) - 12- Hydroxy- 3- (D- xylopyranosyloxy) dammara- 20, 24(or 20(22) , 24) - dien- 6- yl β- D- glucopyranoside		1375079-55-2
77	C[C@H]1[C@@H]([C@H]([C@H]([C@@H](O1)O[C@@H]2[C@H]([C@@H]([C@H](O[C@H]2O[C@H]3C[C@@]4([C@H](C[C@H]([C@H]5[C@]4(CC[C@@H]5C(=C)CCC=C(C)C)C)O)[C@@]6([C@@H]3C([C@H](CC6)O)(C)C)C)C)CO)O)O)O)O)O	CC1C(C(C(C(O1)OC2C(C(C(OC2OC3CC4(C(CC(C5C4(CCC5C(=C)CCC=C(C)C)C)O)C6(C3C(C(CC6)O)(C)C)C)C)CO)O)O)O)O)O	Ginsenoside Rg6	91895489	147419-93-0
78	CC(=CCC[C@@](C)([C@H]1CC[C@@]2([C@@H]1[C@@H](C[C@H]3[C@]2(CC[C@@H]4[C@@]3(CC[C@@H](C4(C)C)O[C@H]5[C@@H]([C@H]([C@@H]([C@H](O5)CO)O)O)O[C@H]6[C@@H]([C@H]([C@@H]([C@H](O6)CO)O)O)O)C)C)O)C)O)C	CC(=CCCC(C)(C1CCC2(C1C(CC3C2(CCC4C3(CCC(C4(C)C)OC5C(C(C(C(O5)CO)O)O)OC6C(C(C(C(O6)CO)O)O)O)C)C)O)C)O)C	Ginsenoside Rg3	9918693	14197-60-5
79			20(R) - Ginsenoside Rs3		203849-13-2
80	CC(=CCC[C@@](C)([C@H]1CC[C@@]2([C@@H]1[C@@H](C[C@H]3[C@]2(CC[C@@H]4[C@@]3(CC[C@@H](C4(C)C)O[C@H]5[C@@H]([C@H]([C@@H]([C@H](O5)CO)O)O)O[C@H]6[C@@H]([C@H]([C@@H]([C@H](O6)COC(=O)C)O)O)O)C)C)O)C)O)C	CC(=CCCC(C)(C1CCC2(C1C(CC3C2(CCC4C3(CCC(C4(C)C)OC5C(C(C(C(O5)CO)O)O)OC6C(C(C(C(O6)COC(=O)C)O)O)O)C)C)O)C)O)C	Ginsenoside Rs3	100937823	194861-70-6
81	CC(=CC/C=C(\C)/[C@H]1CC[C@@]2([C@@H]1[C@@H](C[C@H]3[C@]2(CC[C@@H]4[C@@]3(CC[C@@H](C4(C)C)O[C@H]5[C@@H]([C@H]([C@@H]([C@H](O5)CO)O)O)O[C@H]6[C@@H]([C@H]([C@@H]([C@H](O6)CO)O)O)O)C)C)O)C)C	CC(=CCC=C(C)C1CCC2(C1C(CC3C2(CCC4C3(CCC(C4(C)C)OC5C(C(C(C(O5)CO)O)O)OC6C(C(C(C(O6)CO)O)O)O)C)C)O)C)C	Ginsenoside Rg5	11550001	186763-78-0
